# Fibroblast-specific genome-scale modelling predicts an imbalance in amino acid metabolism in Refsum disease

**DOI:** 10.1101/776575

**Authors:** Agnieszka B. Wegrzyn, Katharina Herzog, Albert Gerding, Marcel Kwiatkowski, Justina C. Wolters, Amalia M. Dolga, Alida E. M. van Lint, Ronald J. A. Wanders, Hans R. Waterham, Barbara M. Bakker

## Abstract

Refsum disease is an inborn error of metabolism that is characterised by a defect in peroxisomal α-oxidation of the branched-chain fatty acid phytanic acid. The disorder presents with late-onset progressive retinitis pigmentosa and polyneuropathy and can be diagnosed biochemically by elevated levels of phytanic acid in plasma and tissues of patients. To date, no cure exists for Refsum disease, but phytanic acid levels in patients can be reduced by plasmapheresis and a strict diet.

In this study, we reconstructed a fibroblast-specific genome-scale model based on the recently published, FAD-curated model, based on Recon3D reconstruction. We used transcriptomics (available via GEO database with identifier GSE138379), metabolomics, and proteomics data (available via ProteomeXchange with identifier PXD015518), which we obtained from healthy controls and Refsum disease patient fibroblasts incubated with phytol, a precursor of phytanic acid.

Our model correctly represents the metabolism of phytanic acid and displays fibroblast-specific metabolic functions. Using this model, we investigated the metabolic phenotype of Refsum disease at the genome-scale, and we studied the effect of phytanic acid on cell metabolism. We identified 53 metabolites that were predicted to discriminate between Healthy and Refsum disease patients, several of which with a link to amino acid metabolism. Ultimately, these insights in metabolic changes may provide leads for pathophysiology and therapy.
