## Supplementary Table 1 for "Fibroblast-specific genome-scale modelling predicts an imbalance in amino acid metabolism in Refsum disease"

### Sheet: Recon3D_fix
RxnID	OldFormula	NewFormula	LB	UB	SubSystem	GeneID	New GeneID	Comments
PHYTt	phyt[e] <=> phyt[c]		-1000	1000	Transport, extracellular
FACOAL206	atp[c] + coa[c] + phyt[c] -> amp[c] + ppi[c] + phytcoa[c]		0	1000	Fatty acid oxidation	11001.1
SCP21cx	h2o[c] + atp[c] + phytcoa[c] -> h[c] + adp[c] + pi[c] + phytcoa[x]		0	1000	Transport, peroxisomal	5825.1
PTE4x	h2o[x] + phytcoa[x] -> h[x] + coa[x] + phyt[x]		0	1000	Fatty acid oxidation	10965.1
FAOXC16BRx	coa[x] + atp[x] + phyt[x] -> amp[x] + ppi[x] + phytcoa[x]		0	1000	Fatty acid oxidation	11001.1
PHYHx	o2[x] + akg[x] + phytcoa[x] -> co2[x] + phyt2ohcoa[x] + succ[x]		0	1000	Fatty acid oxidation	5264.1
HPCLx	phyt2ohcoa[x] -> formcoa[x] + pristanal[x]		0	1000	Fatty acid oxidation	26062.1	26061.1	HACL1 not HYAL6P is thecorrect enzyme for this step
RE3073X	nad[x] + h2o[x] + pristanal[x] <=> 2 h[x] + nadh[x] + prist[x]		-1000	1000	Fatty acid oxidation
PRISTANALtx	pristanal[x] <=> pristanal[c]		-1000	1000	Transport, peroxisomal
PRISTCOAtcx	h2o[c] + atp[c] + pristcoa[c] -> h[c] + adp[c] + pi[c] + pristcoa[x]		0	1000	Transport, peroxisomal	5825.1
PTE3x	h2o[x] + pristcoa[x] -> h[x] + coa[x] + prist[x]		0	1000	Fatty acid oxidation	10965.1
RE3074X	coa[x] + atp[x] + prist[x] -> amp[x] + ppi[x] + CE5125[x]	coa[x] + atp[x] + prist[x] -> amp[x] + ppi[x] + 0.5 CE5125[x] + 0.5 CE5126[x]	0	1000	Fatty acid oxidation	11001.1 or 2182.1 or 2181.1 or 2180.1 or 51703.1 or 23305.1
RE2759X	CE5125[x] <=> CE5126[x]		-1000	1000	Fatty acid oxidation	23600.1
RE3086X	o2[x] + CE5125[x] -> h2o2[x] + CE2038[x]		0	1000	Fatty acid oxidation	8310.1 or 8309.1 or 51.1
RE3081X	h2o[x] + CE2038[x] <=> CE5934[x]		-1000	1000	Fatty acid oxidation	1962.1
RE3082X	nad[x] + CE5934[x] <=> h[x] + nadh[x] + C07297[x]		-1000	1000	Fatty acid oxidation	3295.1 or 1962.1
HMR_3505	coa[x] + C07297[x] -> ppcoa[x] + tmtrdcoa[x]		0	1000	Fatty acid oxidation	30.1 or 4645.1	30.1 or 6342.1	6342 is SCP2 gene
FAOXC13BRC11BRx	nad[x] + coa[x] + o2[x] + h2o[x] + tmtrdcoa[x] -> h[x] + nadh[x] + accoa[x] + h2o2[x] + tmuncoa[x]		0	1000	Fatty acid oxidation	8310.1 and 1962.1 and 3295.1 and 30.1	8309.1 and (1962.1 or 3295.1) and (30.1 or 6342.1)	ACOX2 is more likely to catalise this reaction, ACOX3 is barely detectable in human peroxismes; EHHADH and HSD17B4 are responsible for the same step in FAO, but in alternative routes, similarly as SCP2 and ACAA1.
FAOXC11BRC9BRx	h[x] + nad[x] + coa[x] + o2[x] + h2o[x] + tmuncoa[x] -> nadh[x] + h2o2[x] + dmnoncoa[x] + ppcoa[x]		0	1000	Fatty acid oxidation	8310.1 and 1962.1 and 3295.1 and 30.1	23600.1 and 8309.1 and (1962.1 or 3295.1) and (30.1 or 6342.1)	AMACR is required since substrate is and ACOX2 is more likely to catalise this reaction, ACOX3 is barely detectable in human peroxismes; EHHADH and HSD17B4 are responsible for the same step in FAO, but in alternative routes, similarly as SCP2 and ACAA1.
CSNAT2x	crn[x] + dmnoncoa[x] <=> coa[x] + dmnoncrn[x]		-1000	1000	Fatty acid oxidation	54677.1 or 1384.2
C9BRxtc	dmnoncrn[x] <=> dmnoncrn[c]		-1000	1000	Transport, peroxisomal	788.1
HMR_3520	crn[m] + dmnoncrn[c] <=> crn[c] + dmnoncrn[m]		-1000	1000	Transport, mitochondrial
DMNONCRNCPT2	coa[m] + dmnoncrn[m] <=> crn[m] + dmnoncoa[m]		-1000	1000	Fatty acid oxidation		1376.1	CPT2
FAOXC11	h2o[m] + nad[m] + coa[m] + dmnoncoa[m] -> h[m] + nadh[m] + accoa[m] + dmhptcoa[m]		0	1000	Fatty acid oxidation	34.1	36.1 and 1892.1 and 3028.1 and 38.1	short/branched chainacyl-CoA dehydrogenase instead of medium chain acyl-CoA dehydrogenase, together with the other enzyme necessary to complete w full cycle
DMHPTCRNCPT2	coa[m] + dmhptcrn[m] <=> crn[m] + dmhptcoa[m]		-1000	1000	Fatty acid oxidation		'1376.1	CPT2
HMR_8418	crn[m] + dmhptcrn[c] <=> crn[c] + dmhptcrn[m]		-1000	1000	Transport, mitochondrial
DMHPTCRNte	dmhptcrn[c] <=> dmhptcrn[e]		-1000	1000	Transport, extracellular
FAOXC7BRC5BRm		coa[m] + dmhptcoa[m] + h2o[m] + nad[m] + etfox[m] => ppcoa[m] + 3mbcoa[m] + h[m] + nadh[m] + etfrd[m]	0	1000	Fatty acid oxidation		33.1
FAOXC5BRC3BRm		coa[m] + 3mbcoa[m] + h2o[m] + nad[m] + etfox[m] => accoa[m] + ibcoa[m] + h[m] + nadh[m] + etfrd[m]	0	1000	Fatty acid oxidation		33.1
C141CRNt		tetdece1crn[c] <=> tetdece1crn[m]	-1000	1000	Transport, mitochondrial		788.1
C141CPT2		coa[m] + tetdece1crn[m] <=> crn[m] + tetd7ecoa[m]	-1000	1000	Transport, mitochondrial		1376.1
FACOAL40i		atp[c] + coa[c] + but[c] => amp[c] + btcoa[c] + ppi[c]	0	1000	Fatty acid oxidation		2181.1
C141CRNt		tetdece1crn[c] <=> tetdece1crn[m]	-1000	1000	Transport, mitochondrial		788.1
C141CPT2		coa[m] + tetdece1crn[m] <=> crn[m] + tetd7ecoa[m]	-1000	1000	Transport, mitochondrial		1376.1
PHYTcrt		phyt[c] <=> phyt[r]	-1000	1000	Transport, endoplasmic reticullum
CYP450phyt		o2[r] + nadph[r] + h[r] + phyt[r] -> h2o[r] + nadp[r] + wohphyt[r]	0	1000	Fatty acid oxidation		4051.1 or 8529.1
ALDHr		2 nad[r] + wohphyt[r] + h2o[r] <=> 2 nadh[r] + 2 h[r] + phy116dio[r]	-1000	1000	Fatty acid oxidation		224.1
wPHYTt		phy116dio[r] <=> phy116dio[c]	-1000	1000	Transport, cytosol
FACOAL116		atp[c] + coa[c] + phy116dio[c] <=> amp[c] + ppi[c] + phy116diocoa[c]	-1000	1000	Fatty acid oxidation
ABCD3Phy116cx		h2o[c] + atp[c] + phy116diocoa[c] -> adp[c] + h[c] + pi[c] + phy116diocoa[x]	0	1000	Transport, peroxisomal
FAOXDC16C14x		nad[x] + coa[x] + o2[x] + h2o[x] + phy116diocoa[x] -> h[x] + nadh[x] + accoa[x] + h2o2[x] + 3711TMTDcoa[x]	0	1000	Fatty acid oxidation		(51.1 and 3295.1 and 6342.1) or (51.1 and 1962.1 and 6342.1)
FAOXDC14C12x		nad[x] + coa[x] + o2[x] + h2o[x] + 3711TMTDcoa[x] -> h[x] + nadh[x] + accoa[x] + h2o2[x] + 2R610TMDDcoa[x]	0	1000	Fatty acid oxidation		(51.1 and 3295.1 and 6342.1) or (51.1 and 1962.1 and 6342.1)
FAOXDC12AMACRx		2R610TMDDcoa[x] <=> 2S610TMDDcoa[x]	-1000	1000	Fatty acid oxidation		23600.1
FAOXDC12C10x		nad[x] + coa[x] + o2[x] + h2o[x] + 2S610TMDDcoa[x] -> h[x] + nadh[x] + ppcoa[x] + h2o2[x] + 37DMDDcoa[x]	0	1000	Fatty acid oxidation		(51.1 and 3295.1 and 6342.1) or (51.1 and 1962.1 and 6342.1)
FAOXDC10C8x		nad[x] + coa[x] + o2[x] + h2o[x] + 37DMDDcoa[x] -> h[x] + nadh[x] + accoa[x] + h2o2[x] + 2R6DMOAcoa[x]	0	1000	Fatty acid oxidation		(51.1 and 3295.1 and 6342.1) or (51.1 and 1962.1 and 6342.1)
FAOXDC8AMACRx		2R6DMOAcoa[x] <=> 2S6DMOAcoa[x]	-1000	1000	Fatty acid oxidation		'23600.1
FAOXDC8C6x		nad[x] + coa[x] + o2[x] + h2o[x] + 2S6DMOAcoa[x] -> h[x] + nadh[x] + ppcoa[x] + h2o2[x] + 3MAAcoa[x]	0	1000	Fatty acid oxidation		(51.1 and 3295.1 and 6342.1) or (51.1 and 1962.1 and 6342.1)
3MAAffax		3MAAcoa[x] + h2o[x] -> 3MAA[x] + coa[x] + h[x]	0	1000	Fatty acid oxidation
3MAAtx		3MAA[x] <=> 3MAA[c]	-1000	1000	Transport, peroxisomal
3MAAtc		3MAA[c] <=> 3MAA[e]	-1000	1000	Transport, cytoplasm
C6CPT2		c6crn[c] <=> c6crn[m]	-1000	1000	Transport, mitochondrial		788.1
C6CRNt		coa[m] + c6crn[m] <=> crn[m] + hxcoa[m]	-1000	1000	Transport, mitochondrial		1376.1
C100CPT2		coa[m] + c10crn[m] <=> crn[m] + dcacoa[m]	1000	1000	Transport, mitochondrial		1376.1
C10CRNt		c10crn[c] <=> c10crn[m]	1000	1000	Transport, mitochondrial		788.1
HMR_0180	atp[c] + coa[c] + dca[c] <=> amp[c] + dcacoa[c] + ppi[c]		-1000	1000		6296.1 or 348158.1 or 116285.1 or 54988.1 or 123876.1 or 341392.1	6296.1 or 348158.1 or 116285.1 or 54988.1 or 123876.1 or 341392.1	chang the lower boundaries to allow the reverse reaction

### Sheet: Fixes
RxnID	Formula	LB	UB	SubSystem	GeneID
PHYTt	phyt[e] <=> phyt[c]	-1000	1000	Transport, extracellular
FACOAL206	atp[c] + coa[c] + phyt[c] -> amp[c] + ppi[c] + phytcoa[c]	0	1000	Fatty acid oxidation	11001.1
SCP21cx	h2o[c] + atp[c] + phytcoa[c] -> h[c] + adp[c] + pi[c] + phytcoa[x]	0	1000	Transport, peroxisomal	5825.1
PTE4x	h2o[x] + phytcoa[x] -> h[x] + coa[x] + phyt[x]	0	1000	Fatty acid oxidation	10965.1
FAOXC16BRx	coa[x] + atp[x] + phyt[x] -> amp[x] + ppi[x] + phytcoa[x]	0	1000	Fatty acid oxidation	11001.1
PHYHx	o2[x] + akg[x] + phytcoa[x] -> co2[x] + phyt2ohcoa[x] + succ[x]	0	1000	Fatty acid oxidation	5264.1
HPCLx	phyt2ohcoa[x] -> formcoa[x] + pristanal[x]	0	1000	Fatty acid oxidation	26061.1
RE3073X	nad[x] + h2o[x] + pristanal[x] <=> 2 h[x] + nadh[x] + prist[x]	-1000	1000	Fatty acid oxidation
PRISTANALtx	pristanal[x] <=> pristanal[c]	-1000	1000	Transport, peroxisomal
PRISTCOAtcx	h2o[c] + atp[c] + pristcoa[c] -> h[c] + adp[c] + pi[c] + pristcoa[x]	0	1000	Transport, peroxisomal	5825.1
PTE3x	h2o[x] + pristcoa[x] -> h[x] + coa[x] + prist[x]	0	1000	Fatty acid oxidation	10965.1
RE3074X	coa[x] + atp[x] + prist[x] -> amp[x] + ppi[x] + 0.5 CE5125[x] + 0.5 CE5126[x]	0	1000	Fatty acid oxidation	11001.1 or 2182.1 or 2181.1 or 2180.1 or 51703.1 or 23305.1
RE2759X	CE5125[x] <=> CE5126[x]	-1000	1000	Fatty acid oxidation	23600.1
RE3086X	o2[x] + CE5125[x] -> h2o2[x] + CE2038[x]	0	1000	Fatty acid oxidation	8310.1 or 8309.1 or 51.1
RE3081X	h2o[x] + CE2038[x] <=> CE5934[x]	-1000	1000	Fatty acid oxidation	1962.1
RE3082X	nad[x] + CE5934[x] <=> h[x] + nadh[x] + C07297[x]	-1000	1000	Fatty acid oxidation	3295.1 or 1962.1
HMR_3505	coa[x] + C07297[x] -> ppcoa[x] + tmtrdcoa[x]	0	1000	Fatty acid oxidation	30.1 or 6342.1
FAOXC13BRC11BRx	nad[x] + coa[x] + o2[x] + h2o[x] + tmtrdcoa[x] -> h[x] + nadh[x] + accoa[x] + h2o2[x] + tmuncoa[x]	0	1000	Fatty acid oxidation	8309.1 and (1962.1 or 3295.1) and (30.1 or 6342.1)
FAOXC11BRC9BRx	h[x] + nad[x] + coa[x] + o2[x] + h2o[x] + tmuncoa[x] -> nadh[x] + h2o2[x] + dmnoncoa[x] + ppcoa[x]	0	1000	Fatty acid oxidation	23600.1 and 8309.1 and (1962.1 or 3295.1) and (30.1 or 6342.1)
CSNAT2x	crn[x] + dmnoncoa[x] <=> coa[x] + dmnoncrn[x]	-1000	1000	Fatty acid oxidation	54677.1 or 1384.2
C9BRxtc	dmnoncrn[x] <=> dmnoncrn[c]	-1000	1000	Transport, peroxisomal	788.1
HMR_3520	crn[m] + dmnoncrn[c] <=> crn[c] + dmnoncrn[m]	-1000	1000	Transport, mitochondrial
DMNONCRNCPT2	coa[m] + dmnoncrn[m] <=> crn[m] + dmnoncoa[m]	-1000	1000	Fatty acid oxidation	1376.1
FAOXC11	h2o[m] + nad[m] + coa[m] + dmnoncoa[m] -> h[m] + nadh[m] + accoa[m] + dmhptcoa[m]	0	1000	Fatty acid oxidation	36.1 and 1892.1 and 3028.1 and 38.1
DMHPTCRNCPT2	coa[m] + dmhptcrn[m] <=> crn[m] + dmhptcoa[m]	-1000	1000	Fatty acid oxidation	1376.1
HMR_8418	crn[m] + dmhptcrn[c] <=> crn[c] + dmhptcrn[m]	-1000	1000	Transport, mitochondrial
DMHPTCRNte	dmhptcrn[c] <=> dmhptcrn[e]	-1000	1000	Transport, extracellular
FAOXC7BRC5BRm	coa[m] + dmhptcoa[m] + h2o[m] + nad[m] + etfox[m] => ppcoa[m] + 3mbcoa[m] + h[m] + nadh[m] + etfrd[m]	0	1000	Fatty-acid beta-oxidation	33.1
FAOXC5BRC3BRm	coa[m] + 3mbcoa[m] + h2o[m] + nad[m] + etfox[m] => accoa[m] + ibcoa[m] + h[m] + nadh[m] + etfrd[m]	0	1000	Fatty-acid beta-oxidation	33.1
FACOAL40i	atp[c] + coa[c] + but[c] => amp[c] + btcoa[c] + ppi[c]	0	1000	Fatty acid oxidation	2181.1
C141CRNt	tetdece1crn[c] <=> tetdece1crn[m]	-1000	1000	Transport, mitochondrial	788.1
C141CPT2	coa[m] + tetdece1crn[m] <=> crn[m] + tetd7ecoa[m]	-1000	1000	Transport, mitochondrial	1376.1
PHYTcrt	phyt[c] <=> phyt[r]	-1000	1000	Transport, endoplasmic reticullum
CYP450phyt	o2[r] + nadph[r] + h[r] + phyt[r] -> h2o[r] + nadp[r] + wohphyt[r]	0	1000	Fatty acid omega-oxidation	4051.1 or 8529.1
ALDHr	2 nad[r] + wohphyt[r] + h2o[r] <=> 2 nadh[r] + 2 h[r] + phy116dio[r]	-1000	1000	Fatty acid omega-oxidation	224.1
wPHYTt	phy116dio[r] <=> phy116dio[c]	-1000	1000	Transport, cytosol
FACOAL116	atp[c] + coa[c] + phy116dio[c] <=> amp[c] + ppi[c] + phy116diocoa[c]	-1000	1000	Fatty acid beta-oxidation, peroxisomal
ABCD3Phy116cx	h2o[c] + atp[c] + phy116diocoa[c] -> adp[c] + h[c] + pi[c] + phy116diocoa[x]	0	1000	Transport, peroxisomal
FAOXDC16C14x	nad[x] + coa[x] + o2[x] + h2o[x] + phy116diocoa[x] -> h[x] + nadh[x] + accoa[x] + h2o2[x] + 3711TMTDcoa[x]	0	1000	Fatty-acid beta-oxidation	(51.1 and 3295.1 and 6342.1) or (51.1 and 1962.1 and 6342.1)
FAOXDC14C12x	nad[x] + coa[x] + o2[x] + h2o[x] + 3711TMTDcoa[x] -> h[x] + nadh[x] + accoa[x] + h2o2[x] + 2R610TMDDcoa[x]	0	1000	Fatty-acid beta-oxidation	(51.1 and 3295.1 and 6342.1) or (51.1 and 1962.1 and 6342.1)
FAOXDC12AMACRx	2R610TMDDcoa[x] <=> 2S610TMDDcoa[x]	-1000	1000	Fatty-acid beta-oxidation	23600.1
FAOXDC12C10x	nad[x] + coa[x] + o2[x] + h2o[x] + 2S610TMDDcoa[x] -> h[x] + nadh[x] + ppcoa[x] + h2o2[x] + 37DMDDcoa[x]	0	1000	Fatty-acid beta-oxidation	(51.1 and 3295.1 and 6342.1) or (51.1 and 1962.1 and 6342.1)
FAOXDC10C8x	nad[x] + coa[x] + o2[x] + h2o[x] + 37DMDDcoa[x] -> h[x] + nadh[x] + accoa[x] + h2o2[x] + 2R6DMOAcoa[x]	0	1000	Fatty-acid beta-oxidation	(51.1 and 3295.1 and 6342.1) or (51.1 and 1962.1 and 6342.1)
FAOXDC8AMACRx	2R6DMOAcoa[x] <=> 2S6DMOAcoa[x]	-1000	1000	Fatty-acid beta-oxidation	23600.1
FAOXDC8C6x	nad[x] + coa[x] + o2[x] + h2o[x] + 2S6DMOAcoa[x] -> h[x] + nadh[x] + ppcoa[x] + h2o2[x] + 3MAAcoa[x]	0	1000	Fatty-acid beta-oxidation	(51.1 and 3295.1 and 6342.1) or (51.1 and 1962.1 and 6342.1)
3MAAffax	3MAAcoa[x] + h2o[x] -> 3MAA[x] + coa[x] + h[x]	0	1000	Fatty acid oxidation
3MAAtx	3MAA[x] <=> 3MAA[c]	-1000	1000	Transport, peroxisomal
3MAAtc	3MAA[c] <=> 3MAA[e]	-1000	1000	Transport, cytoplasm
EX_3MAA[e]	3MAA[e] <=>	0	1000	Exchange/demand reaction
C6CRNt	c6crn[c] <=> c6crn[m]	-1000	1000	Transport, mitochondrial	788.1
C6CPT2	coa[m] + c6crn[m] <=> crn[m] + hxcoa[m]	-1000	1000	Transport, mitochondrial	1376.1
C100CPT2	coa[m] + c10crn[m] <=> crn[m] + dcacoa[m]	-1000	1000	Transport, mitochondrial	1376.1
C10CRNt	c10crn[c] <=> c10crn[m]	-1000	1000	Transport, mitochondrial	788.1
HMR_0180	atp[c] + coa[c] + dca[c] <=> amp[c] + dcacoa[c] + ppi[c]	-1000	1000		6296.1 or 348158.1 or 116285.1 or 54988.1 or 123876.1 or 341392.1

### Sheet: Recon3D_del
RxnID	RxnFormula
SCP21x	phytcoa[c] <=> phytcoa[x]
FAOXC15NADPx	h2o[x] + phyt2ohcoa[x] + nadp[x] -> 2 h[x] + formcoa[x] + nadph[x] + prist[x]
FAOXC15NADx	nad[x] + h2o[x] + phyt2ohcoa[x] -> 2 h[x] + nadh[x] + formcoa[x] + prist[x]
PRISTtx	prist[x] <=> prist[c]
FAOXC15ATPx	coa[x] + atp[x] + prist[x] -> amp[x] + ppi[x] + pristcoa[x]
RE3079X	coa[x] + atp[x] + prist[x] -> amp[x] + ppi[x] + CE5126[x]
PRISTCOAtx	pristcoa[x] <=> pristcoa[c]
PEROXx	3 nad[x] + 3 coa[x] + 2 o2[x] + 3 h2o[x] + pristcoa[x] -> 3 h[x] + 3 nadh[x] + accoa[x] + 2 h2o2[x] + dmnoncoa[x] + 2 ppcoa[x]
FAOXC15BRC13BRx	nad[x] + coa[x] + o2[x] + h2o[x] + pristcoa[x] -> h[x] + nadh[x] + h2o2[x] + ppcoa[x] + tmtrdcoa[x]
HMR_3491	CE5126[x] <=> pristcoa[x]
SCP22x	dmnoncoa[c] <=> dmnoncoa[x]
DMNONCOACRNCPT1	crn[c] + dmnoncoa[c] <=> coa[c] + dmnoncrn[c]
DMNONCRNt	dmnoncrn[c] <=> dmnoncrn[m]
CRNtx	dmnoncrn[x] <=> dmnoncrn[m]
DMHPTCRNt	dmhptcrn[c] <=> dmhptcrn[m]
EX_dmhptcrn(e)	dmhptcrn[e] <=>
HMR_3478	phyt[c] -> phyt[x]
C10CRNe	c10crn[c] -> c10crn[e]

### Sheet: Added_mets
mets	Name	FormulaMet	InChI
3mbcoa[m]	3-methylpentanoyl-CoA	C27H42N7O17P3S	InChI=1S/C27H46N7O17P3S/c1-5-15(2)10-18(36)55-9-8-29-17(35)6-7-30-25(39)22(38)27(3,4)12-48-54(45,46)51-53(43,44)47-11-16-21(50-52(40,41)42)20(37)26(49-16)34-14-33-19-23(28)31-13-32-24(19)34/h13-16,20-22,26,37-38H,5-12H2,1-4H3,(H,29,35)(H,30,39)(H,43,44)(H,45,46)(H2,28,31,32)(H2,40,41,42)/p-4/t15?,16-,20-,21-,22+,26-/m1/s1
tetdece1crn[m]	Tetradecenoyl Carnitine	C21H39NO4	InChI=1S/C21H39NO4/c1-5-6-7-8-9-10-11-12-13-14-15-16-21(25)26-19(17-20(23)24)18-22(2,3)4/h12-13,19H,5-11,14-18H2,1-4H3/b13-12-
phyt[r]	Phytanic acid	C20H39O2	InChI=1S/C20H40O2/c1-16(2)9-6-10-17(3)11-7-12-18(4)13-8-14-19(5)15-20(21)22/h16-19H,6-15H2,1-5H3,(H,21,22)/p-1
wohphyt[r]	omega-hydroxyphytanate	C20H39O3	InChI=1S/C20H40O3/c1-16(10-6-12-18(3)14-20(22)23)8-5-9-17(2)11-7-13-19(4)15-21/h16-19,21H,5-15H2,1-4H3,(H,22,23)/p-1
phy116dio[r]	1,16-phytanedioic	C20H39O4
phy116dio[c]	1,16-phytanedioic	C20H39O4
phy116diocoa[c]	1,16-phytanedioyl-CoA	C41H69N7O19P3S
phy116diocoa[x]	1,16-phytanedioyl-CoA	C41H69N7O19P3S
3711TMTDcoa[x]	3,7,11-trimethyl hexadecanedioyl-CoA	C38H63N7O19P3S
2R610TMDDcoa[x]	2,6,10-trimethyl dodecanedioyl-CoA	C36H59N7O19P3S
2S610TMDDcoa[x]	2,6,10-trimethyl dodecanedioyl-CoA	C36H59N7O19P3S
37DMDDcoa[x]	3,7-Dimethyl-decanedioyl-CoA	C33H53N7O19P3S
2R6DMOAcoa[x]	2,6-Dimethyloctanedioyl-CoA	C31H49N7O19P3S
2S6DMOAcoa[x]	2,6-Dimethyloctanedioyl-CoA	C31H49N7O19P3S
3MAAcoa[x]	3-methyladipoyl-CoA	C28H43N8O19P3S
3MAA[x]	3-methyladipic acid	C7H12O4	InChI=1S/C7H12O4/c1-5(4-7(10)11)2-3-6(8)9/h5H,2-4H2,1H3,(H,8,9)(H,10,11)
3MAA[c]	3-methyladipic acid	C7H12O4	InChI=1S/C7H12O4/c1-5(4-7(10)11)2-3-6(8)9/h5H,2-4H2,1H3,(H,8,9)(H,10,11)
3MAA[e]	3-methyladipic acid	C7H12O4	InChI=1S/C7H12O4/c1-5(4-7(10)11)2-3-6(8)9/h5H,2-4H2,1H3,(H,8,9)(H,10,11)
etfqh2[m]	Electron transfer flavoprotein-ubiquinone oxidoreductase, reduced	RH2
etfq[m]	Electron transfer flavoprotein-ubiquinone oxidoreductase, oxidised	R
c6crn[m]	Hexanoyl Carnitine	C13H25NO4	InChI=1S/C13H25NO4/c1-5-6-7-8-13(17)18-11(9-12(15)16)10-14(2,3)4/h11H,5-10H2,1-4H3
c10crn[m]	Decanoylcarnitine	C17H33NO4	InChI=1S/C17H33NO4/c1-5-6-7-8-9-10-11-12-17(21)22-15(13-16(19)20)14-18(2,3)4/h15H,5-14H2,1-4H3

### Sheet: HAM'sF10
Components	Molecular Weight	Concentration (mg/L)	mM		Model MetIDs medium composition		Measured components in the medium				Model MetIDs	RxnID	lb	ub
Amino Acids											3ivcrn[e]	EX_3ivcrn[e]	-1000	1000
Glycine	75	7.5	0.1		gly[e]		crn[e]				ala_L[e]	EX_ala_L[e]	-1000	1000
L-Alanine	89	9	0.101124		ala_L[e]		c4crn[e]				aqcobal[e]	EX_aqcobal[e]	-1000	1000
L-Arginine	211	211	1		arg_L[e]		ivcrn[e]				arg_L[e]	EX_arg_L[e]	-1000	1000
L-Asparagine	150	15	0.1		asn_L[e]		3ivcrn[e]				asn_L[e]	EX_asn_L[e]	-1000	1000
L-Aspartate	133	13	0.0977444		asp_L[e]		c4dc[e]				asp_L[e]	EX_asp_L[e]	-1000	1000
L-Cysteine	121	25	0.206612		cys_L[e]		c6crn[e]				btn[e]	EX_btn[e]	-1000	1000
L-Glutamate	147	14.7	0.1		glu_L[e]		pmtcrn[e]				c4crn[e]	EX_c4crn[e]	-1000	1000
L-Glutamine	146	146	1		gln_L[e]		ala_L[e]				c4dc[e]	EX_c4dc[e]	-1000	1000
L-Histidine	210	23	0.109524		his_L[e]		arg_L[e]				c6crn[e]	EX_c6crn[e]	-1000	1000
L-Isoleucine	131	2.6	0.0198473		ile_L[e]		asn_L[e]				ca2[e]	EX_ca2[e]	-1000	1000
L-Leucine	131	13	0.0992366		leu_L[e]		asp_L[e]				chol[e]	EX_chol[e]	-1000	1000
L-Lysine	183	29	0.15847		lys_L[e]		Cit				citr_L[e]	EX_citr_L[e]	-1000	1000
L-Methionine	149	4.5	0.0302013		met_L[e]		cys_L[e]				cl[e]	EX_cl[e]	-1000	1000
L-Phenylalanine	165	5	0.030303		phe_L[e]		glu_L[e]				crn[e]	EX_crn[e]	-1000	1000
L-Proline	115	11.5	0.1		pro_L[e]		gln_L[e]				cys_L[e]	EX_cys_L[e]	-1000	1000
L-Serine	105	10.5	0.1		ser_L[e]		gly[e]				fe2[e]	EX_fe2[e]	-1000	1000
L-Threonine	119	3.6	0.0302521		thr_L[e]		his_L[e]				fol[e]	EX_fol[e]	-1000	1000
L-Tryptophan	204	0.6	0.00294118		trp_L[e]		lys_L[e]				glc_D[e]	EX_glc_D[e]	-1000	-0.0422291
L-Tyrosine	261	2.62	0.0100383		tyr_L[e]		met_L[e]				gln_L[e]	EX_gln_L[e]	-1000	1000
L-Valine	117	3.5	0.0299145		val_L[e]		orn_D[e]				glu_L[e]	EX_glu_L[e]	-1000	1000
Vitamins							phe_L[e]				gly[e]	EX_gly[e]	-1000	1000
Biotin	244	0.024	9.83607e-05		btn[e]		pro_L[e]				h[e]	EX_h[e]	-1000	1000
Choline	140	0.7	0.005		chol[e]		sarcs[e]				h2o[e]	EX_h2o[e]	-1000	1000
D-Calcium pantothenate	477	0.7	0.00146751		pnto_R[e]		ser_L[e]				hco3[e]	EX_hco3[e]	-1000	1000
Folate	441	1.3	0.00294785		fol[e]		taur[e]				his_L[e]	EX_his_L[e]	-1000	1000
Niacinamide	122	0.6	0.00491803		ncam[e]		thr_L[e]				hxan[e]	EX_hxan[e]	-1000	1000
Pyridoxine	206	0.2	0.000970874		pydxn[e]		tyr_L[e]				ile_L[e]	EX_ile_L[e]	-1000	1000
Riboflavin	376	0.4	0.00106383		ribflv[e]		val_L[e]				inost[e]	EX_inost[e]	-1000	1000
Thiamine hydrochloride	337	1	0.00296736		thmmp[e]	thmtp[e]	ile_L[e]				ivcrn[e]	EX_ivcrn[e]	-1000	1000
Vitamin B12	1355	1.4	0.00103321		aqcobal[e]		leu_L[e]				k[e]	EX_k[e]	-1000	1000
i-Inositol	180	0.5	0.00277778		inost[e]						leu_L[e]	EX_leu_L[e]	-1000	1000
Inorganic Salts											lys_L[e]	EX_lys_L[e]	-1000	1000
Calcium Chloride (CaCl2) (anhyd.)	111	33.3	0.3		ca2[e]	cl[e]					met_L[e]	EX_met_L[e]	-1000	1000
Cupric sulfate (CuSO4-5H2O)	250	0.0025	1e-05		cu2[e]	so4[e]					na1[e]	EX_na1[e]	-1000	1000
Ferric sulfate (FeSO4-7H2O)	278	0.834	0.003		fe2[e]	so4[e]					ncam[e]	EX_ncam[e]	-1000	1000
Magnesium Sulfate (MgSO4) (anhyd.)	120	74.62	0.621833		mg2[e]	so4[e]					o2[e]	EX_o2[e]	-1000	1000
Potassium Chloride (KCl)	75	285	3.8		k[e]	cl[e]					octa[e]	EX_octa[e]	-1000	1000
Potassium Phosphate monobasic (KH2PO4)	136	83	0.610294		k[e]	pi[e]					orn_D[e]	EX_orn_D[e]	-1000	1000
Sodium Bicarbonate (NaHCO3)	84	1200	14.2857		na1[e]	hco3[e]					phe_L[e]	EX_phe_L[e]	-1000	1000
Sodium Chloride (NaCl)	58	7400	127.586		na1[e]	cl[e]					phyt[e]	EX_phyt[e]	-1000	0
Sodium Phosphate dibasic (Na2HPO4) anhydrous	142	153.7	1.08239		na1[e]	pi[e]					pi[e]	EX_pi[e]	-1000	1000
Zinc sulfate (ZnSO4-7H2O)	288	0.03	0.000104167		zn2[e]	so4[e]					pmtcrn[e]	EX_pmtcrn[e]	-1000	1000
Other Components											pnto_R[e]	EX_pnto_R[e]	-1000	1000
D-Glucose	180	1100	6.11111		glc_D[e]						pro_L[e]	EX_pro_L[e]	-1000	1000
Hypoxanthine Na	159	4.7	0.0295597		hxan[e]						pydxn[e]	EX_pydxn[e]	-1000	1000
Lipoic Acid	206	0.2	0.000970874								pyr[e]	EX_pyr[e]	-1000	1000
Phenol Red	376.4	1.2	0.0031881								ribflv[e]	EX_ribflv[e]	-1000	1000
Sodium Pyruvate	110	110	1		pyr[e]						sarcs[e]	EX_sarcs[e]	-1000	1000
Thymidine	242	0.7	0.00289256		thymd[e]						ser_L[e]	EX_ser_L[e]	-1000	1000
Additional components											so4[e]	EX_so4[e]	-1000	1000
Oxygen					o2[e]						taur[e]	EX_taur[e]	-1000	1000
Water					h2o[e]						thmmp[e]	EX_thmmp[e]	-1000	1000
Octanoate (instead of Lipoic acid)					octa[e]						thmtp[e]	EX_thmtp[e]	-1000	1000
Phytanic acid					phyt[e]						thr_L[e]	EX_thr_L[e]	-1000	1000
Proton					h[e]						thymd[e]	EX_thymd[e]	-1000	1000
											trp_L[e]	EX_trp_L[e]	-1000	1000
											tyr_L[e]	EX_tyr_L[e]	-1000	1000
											val_L[e]	EX_val_L[e]	-1000	1000
											zn2[e]	EX_zn2[e]	-1000	1000
											chsterol[e]	EX_chsterol[e]	-1000	1000
											but[e]	EX_but[e]	-1000	1000
											dca[e]	EX_dca[e]	-1000	1000
											etha[e]	EX_etha[e]	-1000	1000
											gthrd[e]	EX_gthrd[e]	-1000	1000
											lnlc[e]	EX_lnlc[e]	-1000	1000
											lipoate[e]	EX_lipoate[e]	-1000	1000
											ptrc[e]	EX_ptrc[e]	-1000	1000
											fe3[e]	EX_fe3[e]	-1000	1000
											thm[e]	EX_thm[e]	-1000	1000
