## Supplementary Table 3 for "Fibroblast-specific genome-scale modelling predicts an imbalance in amino acid metabolism in Refsum disease"

### Sheet: Sheet1
Carbon_source	modelR3D_FAD	modelR3D_X_c	fibroblastC	fibroblastR		with glutathione	Carbon_source	modelR3D_FAD	modelR3D_X_c	fibroblastC	fibroblastR
EX_glc_D[e]	32	32	31.9976	31.9976			EX_glc_D[e]	80	80	79.494	79.494
EX_fru[e]	32	32	0	0			EX_fru[e]	80	80	47.4963	47.4963
EX_lac_L[e]	15	15	0	0			EX_lac_L[e]	63	63	47.4963	47.4963
EX_but[e]	22	22	21.9983	21.9983			EX_but[e]	70	70	69.4947	69.4947
EX_caproic[e]	34.5	37	36.9972	36.9972			EX_caproic[e]	82.5	85	84.4935	84.4935
EX_octa[e]	52	52	51.996	51.996			EX_octa[e]	100	100	99.4923	99.4923
EX_dca[e]	67	67	66.9948	66.9948			EX_dca[e]	115	115	114.491	114.491
EX_ddca[e]	82	82	81.9936	81.9936			EX_ddca[e]	130	130	129.49	129.49
EX_ttdca[e]	97	97	96.9924	96.9924			EX_ttdca[e]	145	145	144.489	144.489
EX_hdca[e]	113	113	111.991	111.991			EX_hdca[e]	161	161	159.488	159.488
EX_ocdca[e]	129	129	127.99	127.99			EX_ocdca[e]	177	177	175.487	175.487
EX_arach[e]	143	143	141.989	141.989			EX_arach[e]	191	191	189.486	189.486
EX_docosac[e]	157	157	155.988	155.988			EX_docosac[e]	205	205	203.485	203.485
EX_lgnc[e]	168	168	165.987	165.987			EX_lgnc[e]	216	216	213.484	213.484
EX_hexc[e]	178.5	178.5	177.487	177.487			EX_hexc[e]	226.5	226.5	224.983	224.983
EX_phyt[e]	-1	68.5	61.6474	38.8028			EX_phyt[e]	46.5	116.5	109.303	86.4579
EX_ala_L[e]	15	15	14.9988	14.9988			EX_ala_L[e]	63	63	62.4951	62.4951
EX_arg_L[e]	27.5	27.5	7.49905	7.49905			EX_arg_L[e]	75.5	75.5	55.4954	55.4954
EX_asn_L[e]	15	15	-1	-1			EX_asn_L[e]	63	63	37.497	37.497
EX_asp_L[e]	15	15	14.9988	14.9988			EX_asp_L[e]	63	63	62.4951	62.4951
EX_cys_L[e]	17.5	17.5	17.4986	17.4986			EX_cys_L[e]	65.5	65.5	64.9949	64.9949
EX_gln_L[e]	22.5	22.5	22.4983	22.4983			EX_gln_L[e]	70.5	70.5	69.9947	69.9947
EX_glu_L[e]	22.5	22.5	22.4983	22.4983			EX_glu_L[e]	70.5	70.5	69.9947	69.9947
EX_gly[e]	8	8	7.49941	7.49941			EX_gly[e]	56	56	54.9957	54.9957
EX_his_L[e]	25.5	25.5	0.499882	0.499882			EX_his_L[e]	73.5	73.5	48.998	48.998
EX_ile_L[e]	19	19	17.7487	17.7487			EX_ile_L[e]	67	67	65.245	65.245
EX_leu_L[e]	33.5	33.5	33.4974	33.4974			EX_leu_L[e]	81.5	81.5	80.9937	80.9937
EX_lys_L[e]	32	32	31.9974	31.9974			EX_lys_L[e]	80	80	79.4937	79.4937
EX_met_L[e]	11.5	11.5	9.7487	9.7487			EX_met_L[e]	59.5	59.5	58.2451	58.2451
EX_phe_L[e]	33	33	2.49976	2.49976			EX_phe_L[e]	81	81	49.9961	49.9961
EX_pro_L[e]	26.5	26.5	21.4981	21.4981			EX_pro_L[e]	74.5	74.5	68.9946	68.9946
EX_ser_L[e]	13.5	13.5	12.4991	12.4991			EX_ser_L[e]	61.5	61.5	59.9954	59.9954
EX_thr_L[e]	18.5	18.5	1.24976	1.24976			EX_thr_L[e]	66.5	66.5	48.7462	48.7462
EX_trp_L[e]	39.5	39.5	17.4986	17.4986			EX_trp_L[e]	87.5	87.5	64.9949	64.9949
EX_tyr_L[e]	35.5	35.5	2.49976	2.49976			EX_tyr_L[e]	83.5	83.5	49.9961	49.9961
EX_val_L[e]	29	29	28.9979	28.9979			EX_val_L[e]	77	77	76.4942	76.4942
EX_sarcs[e]	15	15	12.9991	12.9991			EX_sarcs[e]	63	63	60.4955	60.4955
