## Supplementary Table 4 for "Fibroblast-specific genome-scale modelling predicts an imbalance in amino acid metabolism in Refsum disease"

### Sheet: Sheet1
Function	Gene	log2FoldChange	adjusted p-value
cell cycle	podocalyxin like (PODXL)	1.7855	1.66722e-09
cell cycle	aurora kinase A (ARK1)	1.69864	2.75565e-08
cell cycle	kinesin family member 20A (KIF20A)	1.67051	7.40543e-07
cell cycle	zinc finger protein 367 (ZNF367)	1.64938	3.2252e-06
cell cycle (neurons), protein ubiquitination	baculoviral IAP repeat containing 5 (BIRC5)	1.59373	1.48207e-05
cell adhesion & migration	apolipoprotein B mRNA editing enzyme catalytic subunit 3B (APOBEC3B)	1.57899	1.48207e-05
transcriptional activator	IQ motif containing GTPase activating protein 3 (IQGAP3)	1.56184	1.61464e-05
cell cycle	kinesin family member C1 (KIFC1)	1.55966	2.00491e-05
DNA deaminase	centromere protein M (CENPM)	1.53376	3.03618e-05
GTPase activity	polo like kinase 1 (PLK1)	1.50317	3.80366e-05
spindle formation	cell division cycle 20 (CDC20)	1.50097	3.80366e-05
higher in proliferating cells	Thymidine kinase (TK1)	1.17412	0.000674126
Function	Protein	log2FoldChange	p-value
structural; cytoskeletal protein that may act as an adapter that brings other proteins (like kinases) to the cytoskeleton	PDZ and LIM domain protein 1 (PDLIM1)	1.76	0.001
heme binding and transport in plasma (no clue why it's here then)	Hemopexin (HEMO)	1.59	0.003
antimicrobial; displays antimicrobial activity thereby limiting skin infection by potential pathogens in the first few hours after bacterial colonization	Dermcidin (DCD)	1.5	0.003
epidermal differentiation, regulates maturation by proteolytically processing filaggrin	Caspase-14 (CASPE)	1.49	0.002
structural; Cross-linked envelope protein of keratinocytes.	Small proline-rich protein 2A (SPR2A)	1.45	0.009
structural; Intermediate filament-associated and psoriasis-susceptibility protein	Filaggrin-2 (FILA2)	1.34	0.001
structural; an intermediate filament-associated protein that aggregates keratin intermediate filaments in mammalian epidermis	Filaggrin (FILA)	1.22	0
methyltransferase; methylates glutamate residues of target proteins to form gamma-glutamyl methyl ester residues. Methylates PCNA, suggesting it is involved in the DNA damage response	Protein-glutamate O-methyltransferase (ARMT1)	1.15	0.005
structural	Keratin, type II cytoskeletal 80 (K2C80)	1.12	0.002
structural; cell adhesion	Junction plakoglobin (PLAK)	1.1	0.001
structural, cell-cell adhesion;	Desmocollin-1 (DSC1)	1.07	0.01
structural, cell-cell adhesion;	Desmoglein-1 (DSG1)	1.04	0.009
structural	Keratin, type I cytoskeletal 10 (K1C10)	1.02	0.002
cell adhesion	Transforming growth factor-beta-induced protein ig-h3 (BGH3)	1.02	0.007
structural	Keratin, type II cytoskeletal 5 (K2C5)	1.01	0.002
cell proliferation, apoptosis, differentiation, migration and adhesion	Protein kinase C alpha type (KPCA)	-1.09	0.009
ATP-dependent RNA helicase	ATP-dependent RNA helicase DDX24 (DDX24)	-1.14	0.008
orphan	Uncharacterized protein C1orf198 (CA198)	-1.42	0.006
Proteins with no RNA detected in transcriptomics
PI4KA	Phosphatidylinositol 4-kinase alpha
AL1L1	Cytosolic 10-formyltetrahydrofolate dehydrogenase
GMPPB	Mannose-1-phosphate guanyltransferase beta
AOC3	Membrane primary amine oxidase
NDKB	Nucleoside diphosphate kinase B
AK1D1	3-oxo-5-beta-steroid 4-dehydrogenase
