## Supplementary Table 5 for "Fibroblast-specific genome-scale modelling predicts an imbalance in amino acid metabolism in Refsum disease"

### Sheet: Sheet1
Metabolic task	Solution			Diagnostically relevant genes
Human Recon 1 test human biomass	NaN			GeneID	Rxn Name	Flux
Human Recon 1 test human biomass (noTrTr)	NaN			6120	RPEc	1000
Human Recon 1 test human biomass (maintenance)	114.167			6120	RPE	1000
ATP max, aerobic, glc	32			22934	r0249	1000
ATP max, anaerobic, glc	2			22934	RPI	1000
ATP max, aerobic, citrate	0			6535	CREATt4_2_r	1000
ATP max, aerobic, etoh	0			6535	r0942	1000
ATP max, aerobic, glu-L	22.5			686	BTND1	1000
ATP max, aerobic, gln-L	22.5			686	BTND1n	1000
ATP max, aerobic, gly	7.5			686	BTNDm	1000
ATP max, aerobic, lac-L	0			6888	TALA	1000
ATP max, aerobic, pro-L	21.5			7086	TKT1	650
ATP production via electron transport chain	32			7086	TKT2	650
gthrd reduces h2o2, GTHP (c)	9.0025			875	r0210	1000
gthrd reduces h2o2, GTHP (e)	0.0798319			875	CYSTS	1000
gthrd reduces h2o2, GTHP (m)	6.33437			18	3AIBTm	1000
gly -> co2 + nh4	1			18	3AIBtmi	1000
12ppd-S(c) -> mthgxl(c)	1			18	ABTArm	1000
12ppd-S(c) -> pyr(c)	1			18	APAT2rm	1000
3pg(c) -> gly(c)	1			18	r0483	1000
3pg(c) -> ser-L(c)	0.931034			1719	FOLR2	1000
4abut(c) -> succ(m)	1			1719	r0224	1000
4hpro-LT(m) -> glx(m)	1.75			1719	r0226	1000
5aop(c) -> pheme(c)	0.125			1719	r0512	1000
aact(c) -> mthgxl(c)	0			1719	r0514	1000
acac(m) -> acetone(m)	1			1719	DHFR	1000
acac(m) -> bhb(m)	0.857143			7915	LCADim	1000
acald(c) -> ac(c)	1			7915	r0178	1000
accoa(c) -> pmtcoa(c)	0			2593	GACMTRc	1000
pmtcoa(c) -> malcoa(m)	1			2628	GLYAMDTRc	1000
acetone(c) -> mthgxl(c)	1			4524	MTHFR3	1000
acgal(c) -> udpacgal(c)	0.430493			4524	MTHFD	1000
acgam(c) -> cmpacna(c)	0.37594			4524	r0792	1000
acorn(c) -> orn(c)	0			443	NACASPAH	1000
adrnl(c) -> 34dhoxpeg(c)	0			501	ALDD20x	1000
akg(c) -> glu-L(c) (ALATA_L)	0			501	BAMPPALDOX	550.581
akg(c) -> glu-L(c) (ASPTA)	0			501	LCADi_D	1000
akg(m) -> oaa(m)	1.34694			501	NABTNO	1000
akg(m) -> glu-L(m)	0.851064			501	r0393	588.18
akg(m) -> glu-L(m) (ASPTAm)	1.25			501	r0552	1000
ala-B(c) -> msa(m)	1			501	r0553	1000
ala-D(c) -> pyr(c)	0			501	r0594	1000
ala-L(c) -> ala-D(c)	0			501	r0642	0
ala-L(c) -> pyr(c)	1			501	r0643	1000
arachd(c) -> malcoa(m)	0.0701333			501	r0688	333.333
arachd(r) -> txa2(r)	1			501	r0758	0
arg-L(c) -> creat(c)	1			501	RE3012M	255.102
arg-L -> glu-L (m)	0.254237			501	RE3346M	1000
arg-L -> no	1.25926			501	GCALDD	105.55
arg-L(c) -> pcreat(c)	1			501	ALDD2x	1000
ascb-L(c) -> eryth(c)	0			501	IMACTD	1000
ascb-L(c) -> lyxnt(c)	0			501	LCADi	1000
ascb-L(c) -> thrnt(c)	0			501	r0392	1000
ascb-L(c) -> xylnt(c)	0			501	HMR_4079	550.581
asn-L(c) -> oaa(c)	0			80704	BTNt4i	1000
asp-L(c) + hco3(c) -> arg-L(c)	0			80704	THMt3	370.092
asp-L(c) -> ala-B(c)	1			2108	ETF	833.333
asp-L(c) -> asn-L(c)	0.833333			2109	ETF	833.333
asp-L(c) -> argsuc(c), asp-L -> fum (via argsuc), 1	0			2110	ETFQO	833.333
argsuc(c) -> fum(c), asp-L -> fum (via argsuc), 2	1.34091			35	ACOAD1fm	833.333
asp-L(c) -> dcamp(c), asp-L -> fum (via dcamp), 1	0.231959			35	FAOXC140	138.889
dcamp(c) -> fum(c), asp-L -> fum (via dcamp), 2	2.66667			35	FAOXC160	119.048
dcamp(c) -> fum(c), asp-L -> fum (via dcamp), 3	23.3333			35	FAOXC16080m	208.333
asp-L(c) -> oaa(c)	1			35	FAOXC161802m	277.778
carn -> ala-B	1			35	FAOXC16180m	277.778
chol(c) + dag_hs(c) -> pe_hs(c)	1			35	FAOXC180	833.333
choline -> betaine (glyb) -> glycine, 1 [m]	0			35	FAOXC1811601m	208.333
choline -> betaine (glyb) -> glycine, 2 [m]	0			35	FAOXC1811602m	208.333
coke(r) -> pecgoncoa(r)	0			35	FAOXC1811603m	208.333
core2(g) -> ksii_core2(g)	0			35	FAOXC182806m	277.778
core4(g) -> ksii_core4(g)	0			35	FAOXC18280m	277.778
cspg_a[ly] -> gal[ly] + glcur[ly] + xyl-D[ly]	0			35	FAOXC183803m	416.667
cspg_b[ly] -> gal[ly] + glcur[ly] + xyl-D[ly]	0			35	FAOXC183806m	641.667
cspg_c[ly] -> gal[ly] + glcur[ly] + xyl-D[ly]	0			35	FAOXC18480m	491.958
cspg_d[ly] -> gal[ly] + glcur[ly] + xyl-D[ly]	0			35	FAOXC200180m	833.333
cspg_e[ly] -> gal[ly] + glcur[ly] + xyl-D[ly]	0			35	FAOXC2031836m	833.333
cys-L + glu-L + gly -> ghtrd	0.959596			35	FAOXC204	166.667
cys-L -> 3sala -> so4, 1	1			35	FAOXC204184m	833.333
cys-L -> 3sala -> so4, 2	1			35	FAOXC2051843m	1000
cys-L(c) -> hyptaur(c)	1			35	FAOXC2242046m	833.333
cystine (Lcystin) -> cys-L	1.85106			35	FAOXC2251836m	500
dhap(c) -> mthgxl(c)	1			35	FAOXC2252053m	318.775
dmpp(c) -> ggdp(c) (with RPMI medium)	0			35	FAOXC226	201.207
dna(n) -> dna5mtc(n) (with RPMI medium)	0			35	FAOXC226205m	1000
dolichol_L(c) -> dolmanp_L(r) (with RPMI medium)	0			35	FAOXC80	277.778
dolichol_L(c) -> g3m8mpdol_L(r) (with RPMI medium)	0			35	r0560	833.333
dolichol_U(c) -> dolmanp_U(r) (with RPMI medium)	0			35	r0603	833.333
dolichol_U(c) -> g3m8mpdol_U(r) (with RPMI medium)	0			35	FAOXC4C2m	833.333
dopa(c) -> homoval(c)	0			34	ACOAD10m	833.333
etoh(c) -> acald(c)	0			34	ACOAD1fm	833.333
f6p(c) + g3p(c) -> r5p(c)	1.8			34	ACOAD9m	833.333
frdp(c) -> dolichol_L(r) (with RPMI medium)	0.0741626			34	FAOXC140	138.889
frdp(c) -> dolichol_U(r) (with RPMI medium)	0			34	FAOXC160	119.048
ade(c) -> amp(c)	1.05114			34	FAOXC16080m	208.333
adn(c) -> urate(x)	2.11111			34	FAOXC161802m	277.778
adp(c) -> datp(n)	0			34	FAOXC16180m	277.778
cdp(c) -> dctp(n)	0.836364			34	FAOXC180	833.333
cmp(c) -> cytd(c)	1			34	FAOXC1811601m	208.333
cytd(c) -> ala-B(c)	0.95098			34	FAOXC1811602m	208.333
dcmp(c) -> ala-B(c)	1.03922			34	FAOXC1811603m	208.333
gdp(c) -> dgtp(n)	0			34	FAOXC182806m	277.778
gln-L + HCO3 -> UMP(c)	0.469496			34	FAOXC18280m	277.778
gsn(c) -> urate(x)	2.11111			34	FAOXC183803m	416.667
gua(c) -> gmp(c)	1.05546			34	FAOXC183806m	641.667
hxan(c) -> imp(c)	1.05232			34	FAOXC18480m	491.958
imp(c) -> atp(c)	0.88785			34	FAOXC200180m	833.333
imp(c) -> gtp(c)	1			34	FAOXC2031836m	833.333
imp(c) -> urate(x)	2.11111			34	FAOXC204	166.667
prpp(c) -> imp(c)	0.526316			34	FAOXC204184m	833.333
pydx(c) -> pydx5p(c)	0			34	FAOXC2051843m	1000
thm(c) -> thmpp(c) (with RPMI medium)	0.5			34	FAOXC2242046m	833.333
thm(e) -> thmpp(m) (with RPMI medium)	0			34	FAOXC2251836m	500
thmmp(e) -> thmpp(c) (with RPMI medium)	1.5			34	FAOXC2252053m	318.775
thmmp(e) -> thmpp(m) (with RPMI medium)	0			34	FAOXC226	201.207
tyr-L(m) -> q10(m)	0			34	FAOXC226205m	1000
udp(c) -> dttp(n)	0			34	FAOXC80	277.778
ump(c) -> ala-B(c)	1			34	r0310	833.333
fru(c) -> dhap(c)	1.88235			34	r0603	833.333
fru(c) -> g3p(c)	1.88235			34	r0655	833.333
fuc-L(c) -> gdpfuc(c) (with RPMI medium)	0			34	FAOXC102C103m	166.667
fum(m) -> oaa(m)	1			34	FAOXC10C10OHm	833.333
g1p(c) -> dtdprmn(c) (with RPMI medium)	0			34	FAOXC10C8m	833.333
g3p(c) -> mthgxl(c)	1			34	FAOXC121C101m	277.778
g6p(c) -> r5p(c)	1.19277			34	FAOXC12C10m	833.333
g6p(c) -> ru5p-D(c)	1.19277			34	FAOXC12C12OHm	833.333
gal(c) -> glc-D(c)	0.969697			34	FAOXC6C4m	833.333
gal(c) -> udpgal(c)	0.389452			34	FAOXC81C61m	166.667
galgluside_hs(g) -> galgalgalthcrm_hs(g)	0			34	FAOXC8C6m	833.333
galgluside_hs(g) -> acgagbside_hs(g)	0.333333			34	FAOXTC101TC102m	208.333
galgluside_hs(g) -> acnacngalgbside_hs(g)	0			34	HMR_3107	833.333
galgluside_hs(g) -> gd1b2_hs(g)	0			34	HMR_3111	833.333
galgluside_hs(g) -> gd1c_hs(g)	0			34	HMR_3115	833.333
galgluside_hs(g) -> gp1c_hs(g)	0			34	HMR_3121	833.333
galgluside_hs(g) -> gq1balpha_hs(g)	0			34	HMR_3128	833.333
gam6p(c) -> uacgam(c)	0.355685			34	HMR_3135	833.333
gdpmann(c) -> gdpfuc(c)	1.34843			34	HMR_3142	833.333
glc-D(c) -> inost(c)	0.969697			34	HMR_3149	833.333
glc-D(c) -> lac-L(c) + atp(c) + h2o(c)	1.68333			34	HMR_3170	833.333
glc-D(c) -> lac-D(c)	2			34	HMR_3174	833.333
glc-D(c) -> lcts(g)	0.477612			34	HMR_3218	833.333
glc-D(c) -> pyr(c)	2			34	HMR_3222	833.333
gln-L(c) -> nh4(c)	2			34	HMR_3230	416.667
gln-L(m) -> glu-L(m)	1			34	HMR_3234	711.458
gln-L(m) -> glu-L(m)	1			34	HMR_3240	833.333
glu5sa(c) -> pro-L(c)	0			34	HMR_3244	670.017
glu-L(c) -> 4abut(c)	1			34	HMR_3398	166.667
glu-L(c) -> gln-L(c)	0.957447			34	HMR_3406	119.048
glu-L -> pro-L	0			34	HMR_3407	119.048
glu-L(m) -> akg(m)	1			34	HMR_3408	119.048
gluside_hs(g) -> galgluside_hs(g)	0.714286			34	HMR_3409	138.889
glx(m) -> glyclt(m)	0			34	HMR_3411	104.167
gly(c) -> ser-L(c) -> pyr(c), 1	0.5			34	HMR_3413	119.048
gly(c) -> ser-L(c) -> pyr(c), 2	1			34	HMR_3414	138.889
glyc(c) -> glc-D(c)	0.5			34	HMR_3416	92.5926
glyc(c) + Rtotal(c) + Rtotal2(c) -> dag_hs(c)	0.938272			34	HMR_3421	138.889
glyc(c) + Rtotal(c) -> tag_hs(c) (with RPMI medium)	0			34	HMR_3422	166.667
glyclt(c) -> gly(c)	0			34	HMR_3423	119.048
glygn2(c) -> glc-D(c)	0			34	HMR_3424	104.167
glygn2(e) -> glc-D(e) - via AMY2e	NaN			34	HMR_3425	119.048
glx(c) -> oxa(c)	1			34	HMR_3426	166.667
ha[l] -> acgam[l] + glcur[l]	2			34	HMR_3427	166.667
his-L(c) -> glu-L(c)	0			34	HMR_3428	208.333
his-L(c) -> hista(c)	1			34	HMR_3429	166.667
hista(c) -> 3mlda(c) (with RPMI medium)	2			34	HMR_3431	138.889
hista(c) -> im4ac(c)	0.2			34	HMR_3432	119.048
hmgcoa(x) -> chsterol(r)	0			34	HMR_3433	138.889
hmgcoa(x) -> frdp(x)	0			34	HMR_3448	833.333
hmgcoa(x) -> xoldiolone(r)	0			34	HMR_3452	446.528
hmgcoa(x) -> xoltriol(c)	0			34	HMR_3456	446.528
hpyr(c) -> 2pg(c)	0			34	HMR_9719	208.333
hpyr(c) -> glyclt(c)	0			33	r0310	833.333
hpyr(c) -> glyc-S(c)	0			33	RE1516M	416.667
hspg(l) -> gal(l) + glcur(l) + xyl-D(l)	0			33	RE1517M	416.667
hyptaur(c) -> taur(x)	1			33	RE1518M	416.667
ile-L(c) -> accoa(c)	0			33	HMR_3107	833.333
inost(c) -> pail_hs(c) (with RPMI medium)	0.5			33	HMR_3111	833.333
inost(c) -> pail45p_hs(c) (with RPMI medium)	0.333333			33	HMR_3115	833.333
inost(c) -> pail4p_hs(c) (with RPMI medium)	0.5			33	HMR_3121	833.333
inost(c) -> xu5p-D(c)	0			33	HMR_3128	833.333
ipdp(x) -> sql(r)	0.29036			33	HMR_3135	833.333
itacon(m) -> pyr(m)	0			33	HMR_3170	833.333
ksi[l] -> man[l] + acgam[l] (with RPMI medium)	0			33	HMR_3174	833.333
ksii_core2(l) -> Ser/Thr(l)	0			33	HMR_3218	833.333
ksii_core4(l) -> Ser/Thr(l)	0			33	HMR_3222	833.333
l2fn2m2masn(g) -> ksi(g) (with RPMI medium)	0			33	HMR_3230	416.667
lac-L(c) -> glc-D(c)	0.454545			33	HMR_3234	711.458
Lcyst(c) -> taur(x)	1			33	HMR_3240	833.333
leu-L(c) -> accoa(c)	0			33	HMR_3244	670.017
lys-L[c] -> accoa[m] (via saccrp-L pathway)	0			33	HMR_3398	166.667
lys-L[x] -> aacoa[m] (via Lpipecol pathway)	0			33	HMR_3406	119.048
m8masn(r) -> nm4masn(g)	0			33	HMR_3407	119.048
man(c) -> gdpmann(c)	0			33	HMR_3408	119.048
man6p(c) -> kdn(c) - via ACNAM9PL2	0.666667			33	HMR_3409	138.889
mescon(m) -> pyr(m)	0			33	HMR_3411	104.167
met-L(c) -> cys-L(c)	0			33	HMR_3413	119.048
mi145p(c) -> inost(c)	1			33	HMR_3414	138.889
msa(m) -> ala-B(m)	0.78125			33	HMR_3416	92.5926
mthgxl(c) -> 12ppd-S(c)	0.740741			33	HMR_3421	138.889
mthgxl(c) -> lac-D(c)	1			33	HMR_3422	166.667
n2m2nmasn[l] -> man[l] + acgam[l] (with RPMI medium)	0			33	HMR_3423	119.048
nm4masn(g) -> l2fn2m2masn(g) (with RPMI medium)	0			33	HMR_3424	104.167
nm4masn(g) -> n2m2nmasn(g) (with RPMI medium)	0			33	HMR_3425	119.048
nm4masn(g) -> s2l2fn2m2masn(g) (with RPMI medium)	0			33	HMR_3426	166.667
o2- -> h2o2 -> o2 + h2o, 1	0			33	HMR_3427	166.667
o2- -> h2o2 -> o2 + h2o, 2	0			33	HMR_3428	208.333
orn(c) -> nh4(c)	2			33	HMR_3429	166.667
orn(c) -> ptrc(c)	1			33	HMR_3431	138.889
orn(c) -> spmd(c)	0.449024			33	HMR_3432	119.048
orn(c) -> sprm(c)	0.28951			33	HMR_3433	138.889
pail_hs(c) -> gpi_prot_hs(r) (with RMPI medium)	0			33	HMR_3448	833.333
pail45p(c) -> mi145p(c)	2.08333			33	HMR_3452	446.528
phe-L(c) -> pac(c)	0			33	HMR_3456	446.528
phe-L(c) -> pacald(c)	0			33	HMR_9719	208.333
phe-L(c) -> peamn(c)	0			33	FAOXC7BRC5BRm	234.742
phe-L(c) -> phaccoa(c)	0			33	FAOXC5BRC3BRm	234.742
phe-L(c) -> pheacgln(c)	0			37	r0310	833.333
phe-L(c) -> phpyr(c)	1			37	FAOXC141C121m	277.778
phe-L(c) -> tyr-L(c)	0			37	FAOXC141C141OHm	416.667
pheme(c) -> bilirub(c)	0			37	FAOXC142C122m	277.778
phytcoa(x) -> dmnoncoa(m)	1			37	FAOXC142C142OHm	277.778
pmtcoa(c) -> crmp_hs(c) (with RPMI medium)	1			37	FAOXC143C123m	166.667
pmtcoa(c) -> sphmyln_hs(c) (with RPMI medium)	1			37	FAOXC14C12m	833.333
ppcoa(m) -> succoa(m)	0			37	FAOXC14C14OHm	833.333
pro-L(c) -> glu-L(c)	0.2			37	FAOXC161C141m	467.582
ptrc(c) -> ala-B(c)	1.28846			37	FAOXC161C161OHm	550.733
ptrc(c) -> spmd(c)	0.375			37	FAOXC162C142m	277.778
pyr -> fad[m] + h[m] (with RPMI medium)	0			37	FAOXC162C162OHm	416.667
pyr(c) -> lac-D(c)	0.825			37	FAOXC163C143m	166.667
pyr -> nad[m] + h[m] (with RPMI medium)	0			37	FAOXC163C164Gm	277.778
pyr[c] -> accoa[m] + co2(c) + nadh[m]	0			37	FAOXC16C14m	833.333
pyr(c) -> ala-L(c), 1	0.78125			37	FAOXC16C16OHm	654.398
pyr(c) -> ala-L(c), 2	1			37	FAOXC181C161m	670.017
s2l2fn2m2masn(l) -> man[l] + acgam[l] (with RPMI medium)	0			37	FAOXC182C162m	277.778
Ser/Thr[g] + udpacgal[g] -> core2[g] - via GALNTg and DM_core4[g] (with RPMI medium)	0			37	FAOXC182C182OHm	833.333
Ser/Thr[g] + udpacgal[g] -> core4[g] - via GALNTg and DM_core4[g] (with RPMI medium)	0			37	FAOXC183C163Gm	277.778
Ser/Thr[g] + udpacgal[g] -> Tn_antigen[g] - via GALNTg (with RPMI medium)	0			37	FAOXC183C163m	166.667
Ser/Thr[g] + udpacgal[g] -> sTn_antigen[g] - via GALNTg and DM_sTn_antigen(g) (with RPMI medium)	0			37	FAOXC18C18OHm	572.183
Ser-Gly/Ala-X-Gly[r] -> cs_pre[g]	0			37	FAOXC204C184m	208.333
Ser-Gly/Ala-X-Gly[r] -> cspg_a[g]	0			37	FAOXC225C226m	208.333
Ser-Gly/Ala-X-Gly[r] -> cspg_c[g]	0			37	FAOXTC142TC122m	208.333
Ser-Gly/Ala-X-Gly[r] -> cspg_d[g]	0			37	FAOXTC162TC142m	277.778
Ser-Gly/Ala-X-Gly[r] -> cspg_e[g]	0			37	FAOXTC182TC162m	416.667
Ser-Gly/Ala-X-Gly[r] -> hspg[g]	0			37	HMR_3107	833.333
Ser-Gly/Ala-X-Gly[r] -> cspg_b[g]	0			37	HMR_3111	833.333
ser-L(c) -> cys-L(c)	0			37	HMR_3115	833.333
so4(c) -> paps(c)	0.57485			37	HMR_3121	833.333
spmd(c) -> sprm(c)	0.473684			37	HMR_3128	833.333
srtn(c) -> f5hoxkyn(c)	0			37	HMR_3135	833.333
srtn(c) -> fna5moxam(c)	0			37	HMR_3170	833.333
srtn(c) -> nmthsrtn(c)	0			37	HMR_3174	833.333
strch1(e) -> glc-D(e) via AMY1e	NaN			37	HMR_3218	833.333
succoa(m) -> oaa(m)	0			37	HMR_3222	833.333
taur(x) -> tchola(x)	0			37	HMR_3230	416.667
thcholstoic(x) -> gchola(x)	0			37	HMR_3234	711.458
thcholstoic(x) -> tchola(x)	0			37	HMR_3240	833.333
trp-L(c) -> ppcoa(c)	0			37	HMR_3244	670.017
trp-L(c) -> accoa(c)	0			37	HMR_3398	166.667
trp-L(c) -> anth(c)	1			37	HMR_3406	119.048
trp-L(c) -> id3acald(c)	0.911111			37	HMR_3407	119.048
trp-L(c) -> kynate(c)	1			37	HMR_3408	119.048
trp-L(c) -> melatn(c)	0			37	HMR_3409	138.889
trp-L(c) -> Lfmkynr(c)	1			37	HMR_3411	104.167
trp-L(c) -> Lkynr(c)	1			37	HMR_3413	119.048
trp-L(c) -> nformanth(c)	1			37	HMR_3414	138.889
srtn(c) -> 5moxact(c)	0			37	HMR_3416	92.5926
srtn(c) -> 6hoxmelatn(c)	0			37	HMR_3421	138.889
trp-L(c) -> quln(c)	0			37	HMR_3422	166.667
trp-L(c) -> srtn(c)	NaN			37	HMR_3423	119.048
Tyr-ggn(c) -> glygn2(c)	0			37	HMR_3424	104.167
tyr-L(c) -> 34hpp(c)	0			37	HMR_3425	119.048
tyr-L(c) -> 4hphac(c)	1			37	HMR_3426	166.667
tyr-L(c) -> adrnl(c)	0			37	HMR_3427	166.667
tyr-L(c) -> dopa(c)	1			37	HMR_3428	208.333
tyr-L(c) -> fum(c) + acac(c)	0			37	HMR_3429	166.667
tyr-L(c) -> melanin(c)	1			37	HMR_3431	138.889
tyr-L(c) -> nrpphr(c)	0.5			37	HMR_3432	119.048
uacgamv(c) + udpglcur(c) -> ha[e] - via HAS2	2.15476			37	HMR_3433	138.889
uacgam(c) -> m8masn(r)	0			37	HMR_3448	833.333
udpglcur(c) -> xu5p-D(c)	0.707965			37	HMR_3452	446.528
ura(c) -> ala-B(c)	0			37	HMR_3456	446.528
val-L(c) -> 3aib(c)	1			37	HMR_9719	208.333
val-L(c) -> succoa(m)	0			3712	ACOAD8m	833.333
xoltriol(m) -> thcholstoic(m)	0			3712	r0655	833.333
xylu-D(c) -> glyclt(c)	1.14286			2639	GLUTCOADHm	833.333
glucose to lactate conversion	NaN			2639	r0541	833.333
glutamine to glucose conversion - GLUNm	23.5			36	ACOAD10m	833.333
glutamine to glucose conversion - ASPTAm	1.25			36	ACOAD1fm	833.333
glutamine to glucose conversion - FUM	1000			36	FAOXC11	302.083
glutamine to glucose conversion - MDH	25.5			36	r0603	833.333
glutamine to glucose conversion - G6PPer	22.5			36	HMR_3156	833.333
glutamine to proline conversion - P5CRm	8
glutamine to proline conversion - P5CRxm	8
glutamine to ornithine conversion - ORNTArm	0
glutamine to citrulline converion - OCBTm	NaN
glutamine to lactate - LDH_L	11.25
glutamine to aspartate - ASPTA	508.125
glutamine to co2 - AKGDm	2.5
glutamine to ammonia - GLUNm	23.5
putriscine to methionine (depends on oxygen uptake) - UNK2	NaN
secretion of alanine	1.88172
secretion of lactate	NaN
synthesis of arginine from glutamine - ARGSL	3.62963
synthesis of proline from glutamine - P5CR	NaN
synthesis of proline from glutamine - P5CRm	8
synthesis of proline from glutamine - P5CRxm	8
synthesis of alanine from glutamine - ALATA_L	6.85054
secretion of proline	0
secretion of arginine	0
secretion of ornithine	NaN
synthesis of spermine from ornithine - SPRMS	0
synthesis of spermidine from ornithine - SPMS	0
synthesis of nitric oxide from arginine - NOS2	1.0625
synthesis of cholesterol - DSREDUCr (with RPMI medium)	0.125
de novo purine synthesis - ADSL1	16
de novo purine synthesis - GMPS2	10.6667
salvage of purine bases - ADPT	32
salvage of purine bases - GUAPRT	32
salvage of purine bases - HXPRT	32
purine catabolism - XAOx	1.33333
pyrimidine synthesis (with hco3 uptake) - TMDS	1.06667
pyrimidine synthesis (with hco3 uptake) - CTPS2	16
pyrimidine catabolism - UPPN	NaN
pyrimidine catabolism - BUP2	NaN
fructose to glucose conversion - TRIOK	NaN
[]	NaN
uptake of cholic glycocholate - GCHOLAt3	0
uptake of tauro-cholate - TCHOLAt3	0
Synthesis of fructose-6-phosphate from erythrose-4-phosphate (HMP shunt) - TKT2	2
Malate to pyruvate (malic enzyme) - ME2	19
Malate to pyruvate (malic enzyme) - ME2m	32
Synthesis of urea (urea cycle) - ARGN (with RPMI medium)	NaN
Cysteine to pyruvate - 3SPYRSP	0.902782
Methionine to cysteine - CYSTGL	0
Synthesis of triacylglycerol (TAG reformation) - DGAT	0
Phosphatidylcholine synthesis - PETOHMm_hs	NaN
Synthesis of FMN from riboflavin - RBFK	0
synthesis of FAD from riboflavin - FMNAT	0
Synthesis of 5-methyl-tetrahydrofolate from folic acid - MTHFR3	0
Putriscine to GABA - ABUTD	0
Superoxide dismutase - SPODMm	0.06
Availability of bicarbonate from Carbonic anhydrase reaction - H2CO3Dm	32
Regeneration of citrate (TCA cycle) - CSm	34
Histidine to FIGLU - IZPN	NaN
binding of guar gum fiber to bile acids - EX_gumgchol(e)	NaN
binding of guar gum fiber to bile acids - GUMTCHOLe	NaN
binding of guar gum fiber to bile acids - GUMDCHAe	NaN
binding of psyllium fiber to bile acids - PSYGCHe	NaN
binding of psyllium fiber to bile acids - PSYTCHe	NaN
binding of psyllium fiber to bile acids - PSYTDECHe	NaN
binding to beta glucan fibers to bile acids - BGLUGCHe	NaN
binding to beta glucan fibers to bile acids - BGLUTCHLe	NaN
binding to beta glucan fibers to bile acids - BGLUTDECHOe	NaN
binding of pectin fiber to bile acids - PECGCHLe	NaN
binding of pectin fiber to bile acids - PECTCHLe	NaN
binding of pectin fiber to bile acids - PECDCHe	NaN
heme synthesis - FCLTm	0.116848
heme degradation - HOXG	NaN
valine -> pyruvate	1
leucine -> pyruvate	1.5
isoleucine -> pyruvate	0.5
threonine -> alanine	0
aspartate -> pyruvate	1
serine -> alanine	0.697567
glycine -> alanine	0.385487
aspartate -> alanine	0.881716
tyrosine -> glutamine	0
lysine -> glutamine	0.666667
phenylalanine -> glutamine	0
cysteine -> glutamine	0.6
cysteine -> alanine	1
leucine -> glutamine	1
leucine -> alanine	1.5
valine -> glutamine	0.6
valine -> alanine	1
isoleucine -> glutamine	0.333333
isoleucine -> alanine	0.5
methionine -> glutamine	0
methionine -> alanine	0
arginine -> ornithine	0.217391
arginine -> proline	0
ornithine -> putrescine	0
glutamate -> glutamine	0.900286
methionine -> spermine	3.63798e-12
methionine -> spermidine	0
spermidine -> putrescine	0
ADP -> ATP/ adenylate kinase	NaN
ADP -> ATP/ adenylate kinase (mitochondrial)	NaN
phosphocreatine -> creatine/ cytosolic creatine kinase	0
creatine -> phosphocreatine/mitochondrial creatine kinase	0
fructose -> lactate/ oxidation of fructose	0
fructose -> glycogen/ glycogenesis	0
glucose -> erythrose/ HMP shunt	1.37727
tag_hs(c) -> mag_hs(c)/ lipolysis	0
tag_hs(c) -> glyc(c)/ lipolysis	0
pmtcoa -> acetylCoA/ beta oxidation from pmtcoa	0
odecoa -> acetylCoA/ beta oxidation from oleic acid (with RPMI medium)	0
lnlccoa -> acetylCoA/ beta oxidation from linoleic acid (with RPMI medium)	0.0624344
glycerol -> dhap/ glycerol utilizing machinery	0
adenine -> amp/ salvage of adenine	0
hypoxanthine -> imp/ salvage of hypoxanthine	NaN
guanine -> gmp/ salvage of guanine	28.6667
ribose -> imp/ denovo purine synthesis	0
thymd -> thym/ thymidine phosphorylase	2.02051
glutamine -> cmp/ pyrimidine synthesis	0.462141
glutamine -> dtmp/ pyrimidine synthesis	0.379015
citr_L(c) -> arg_L(c)	0.647059
cys_L(c) -> taur(c)	1
gly(c) -> orn(c)	0.257143
citr_L(c) -> urea(c)/ partial urea cycle in kidney	0
gthrd(c) -> glycine(c)/ glutathione breakdown via glutamyl-transeptidase	0
pro_L(c) -> GABA(c)/ GABA synthesis in kidney	0.333333
pro_L(c) -> orn(c)	0.2
met_L(c) -> hcys_L(c)	1
hcys_L(c) -> met_L(c)	0
hcys_L(c) -> cys_L(c)	0
lys-L(c) -> glu_L(c) / lysine degradation	0.666667
trp-L(c) -> trypta(c) / tryptophan degradation	1
kynate(c) -> nicotinamide(c) / nicotinamide from tryptophan metabolite	0
pyr(c) -> lac-L(c)/ lactate dehydrogenase	0.825
ATP max, aerobic, pyruvate/ pyruvate dehydrogenase-->TCA->energy	12.5
gal(c) -> udpg(c)/ galactose utilization	0.389452
fru(c) -> lac_L(c)/ fructose conversion to glucose & utilization	2
malcoa(c) -> eicostetcoa(c)/ fatty acid elongation (wtih RPMI medium)	1
accoa(c) -> chsterol(r)	0
inost(c) -> glac(r)	0
pail_hs(c) -> pail4p_hs(c)/ inositol kinase	0.990521
arachd(c) -> prostgh2(c)/ prostaglandin synthesis	0.988806
arachd(c) -> prostgd2(r)/ prostaglandin synthesis	0.988806
arachd(c) -> prostge2(r)/ prostaglandin synthesis	0.988806
arachd(c) -> prostgi2(r)/ prostaglandin synthesis	0.988806
25hvitd3(m) -> 2425dhvitd3(m)/ 24,25-dihydroxycalciol synthesis (with RPMI medium)	0
caro(c) -> retinal(c)/ vitamin A synthesis	0
synthesis of glutamate from ornithine	0
synthesis of proline from ornithine	0
visual cycle in retina	0
pail_hs(c) -> pchol_hs(c)	0
pail_hs(c) -> pe_hs(c)	0.816406
pail_hs(c) -> ps_hs(c)	0.818182
pail_hs(c) -> g3pc(c)	0
dag_hs(c) -> pchol_hs(c)	0
dag_hs(c) -> pe_hs(c)	0.77512
dag_hs(c) -> clpn_hs(c)	0.430446
dag_hs(c) -> pgp_hs(c)	0.762791
bhb(m) -> acac(m)	1
mal_L(m) -> pyr(m)	1
glu_L(c) -> gln_L(c)	0.957447
cys_L(c) -> coa(c)	17.5
occoa(m) -> accoa(m)	1
lnlncgcoa(c) -> dlnlcgcoa(c)	0.542857
chol(c) -> ach(c)	0.6
pyr(m) -> oaa(m)	0.885714
GABA aminotransferase	2.5
methionine adenosyltransferase	4.25
creatine synthesis	0
arachd(c) -> leuktrE4(c) (with RPMI medium)	0
arachd(c) -> C06314(c) (with RPMI medium)	0
nrpphr(c) -> 3mox4hoxm(c) (with RPMI medium)	2
sbt_D(c) -> fru(c)/sorbitol pathway	1
Mitochondrial accoa de novo synthesis from glc	0
Mitochondrial succoa de novo synthesis from glc	0
